# Programmed cell death and stomatal density regulate anther opening in response to ambient humidity

**DOI:** 10.1101/2024.09.09.612018

**Authors:** Anna Kampová, Moritz K. Nowack, Matyáš Fendrych, Stanislav Vosolsobě

## Abstract

Anther dehiscence is the process that facilitates pollen release from mature anthers in flowering plants. Despite its crucial importance to reproduction, the underlying molecular regulations and the integration of environmental information remain poorly understood. Using controlled humidity treatments of *Arabidopsis thaliana* flowers, we show here that high humidity prevents anthers from opening. Lower and higher stomatal densities correlate with slower and faster dehiscence dynamics, respectively, suggesting that controlled transpiration regulates anther opening. Furthermore, analyses of subcellular markers revealed that specific anther tissues undergo a spatially controlled programmed cell death (PCD) process as anthers open. Notably, genetic inhibition of PCD networks delays, whereas precocious PCD induction promotes, anther dehiscence. Our data shed new light on the interplay between ambient humidity, controlled transpiration, and PCD processes in regulating timely pollen release in the model plant Arabidopsis.
