## Supplementary file PP3 conversion for "Programmed cell death and stomatal density regulate anther opening in response to ambient humidity"

### Sheet: Supplementary conversion file
Name	Description
1. Green	Conversion for green channel
2. Red	Conversion for red channel

### Sheet: 1. Green
1. Conversion for green channel
[Version]
AppVersion=5.8
Version=346
[General]
Rank=-1
ColorLabel=0
InTrash=false
[Exposure]
Auto=false
Clip=0.02
Compensation=0
Brightness=0
Contrast=0
Saturation=0
Black=0
HighlightCompr=0
HighlightComprThreshold=0
ShadowCompr=50
HistogramMatching=false
CurveFromHistogramMatching=false
ClampOOG=true
CurveMode=Standard
CurveMode2=Standard
Curve=4;0;0;0.16060606060606045;0.81818181818181879;1;1;
Curve2=4;0;0;0.060606060606060615;0.11818181818181819;0.44242424242424189;0.8151515151515154;1;1;
[HLRecovery]
Enabled=false
Method=Blend
[Retinex]
Enabled=false
Str=20
Scal=3
Iter=1
Grad=1
Grads=1
Gam=1.3
Slope=3
Median=false
Neigh=80
Offs=0
Vart=200
Limd=8
highl=4
skal=3
RetinexMethod=high
mapMethod=none
viewMethod=none
Retinexcolorspace=Lab
Gammaretinex=none
CDCurve=0;
MAPCurve=0;
CDHCurve=0;
LHCurve=0;
Highlights=0
HighlightTonalWidth=80
Shadows=0
ShadowTonalWidth=80
Radius=40
TransmissionCurve=1;0;0.5;0.34999999999999998;0.34999999999999998;0.59999999999999998;0.75;0.34999999999999998;0.34999999999999998;1;0.5;0.34999999999999998;0.34999999999999998;
GainTransmissionCurve=1;0;0.10000000000000001;0.34999999999999998;0;0.25;0.25;0.34999999999999998;0.34999999999999998;0.69999999999999996;0.25;0.34999999999999998;0.34999999999999998;1;0.10000000000000001;0;0;
[Local Contrast]
Enabled=false
Radius=80
Amount=0.20000000000000001
Darkness=1
Lightness=1
[Channel Mixer]
Enabled=false
Red=1000;0;0;
Green=0;1000;0;
Blue=0;0;1000;
[Black & White]
Enabled=false
Method=Desaturation
Auto=false
ComplementaryColors=true
Setting=RGB-Rel
Filter=None
MixerRed=33
MixerOrange=33
MixerYellow=33
MixerGreen=33
MixerCyan=33
MixerBlue=33
MixerMagenta=33
MixerPurple=33
GammaRed=0
GammaGreen=0
GammaBlue=0
Algorithm=SP
LuminanceCurve=0;
BeforeCurveMode=Standard
AfterCurveMode=Standard
BeforeCurve=0;
AfterCurve=0;
[Luminance Curve]
Enabled=false
Brightness=0
Contrast=0
Chromaticity=0
AvoidColorShift=false
RedAndSkinTonesProtection=0
LCredsk=true
LCurve=0;
aCurve=0;
bCurve=0;
ccCurve=0;
chCurve=0;
lhCurve=0;
hhCurve=0;
LcCurve=0;
ClCurve=0;
[Sharpening]
Enabled=false
Contrast=20
Method=usm
Radius=0.5
BlurRadius=0.20000000000000001
Amount=200
Threshold=20;80;2000;1200;
OnlyEdges=false
EdgedetectionRadius=1.8999999999999999
EdgeTolerance=1800
HalocontrolEnabled=false
HalocontrolAmount=85
DeconvRadius=0.75
DeconvAmount=100
DeconvDamping=0
DeconvIterations=30
[Vibrance]
Enabled=false
Pastels=0
Saturated=0
PSThreshold=0;75;
ProtectSkins=false
AvoidColorShift=true
PastSatTog=true
SkinTonesCurve=0;
[SharpenEdge]
Enabled=false
Passes=2
Strength=50
ThreeChannels=false
[SharpenMicro]
Enabled=false
Matrix=false
Strength=20
Contrast=20
Uniformity=5
[White Balance]
Enabled=true
Setting=Camera
Temperature=6490
Green=1.002
Equal=1
TemperatureBias=0
[Color appearance]
Enabled=false
Degree=90
AutoDegree=true
Degreeout=90
AutoDegreeout=true
Surround=Average
Surrsrc=Average
AdaptLum=16
Badpixsl=0
Model=RawT
Algorithm=JC
J-Light=0
Q-Bright=0
C-Chroma=0
S-Chroma=0
M-Chroma=0
J-Contrast=0
Q-Contrast=0
H-Hue=0
RSTProtection=0
AdaptScene=2000
AutoAdapscen=true
YbScene=18
Autoybscen=true
SurrSource=false
Gamut=true
Tempout=5000
Greenout=1
Tempsc=5000
Greensc=1
Ybout=18
Datacie=false
Tonecie=false
CurveMode=Lightness
CurveMode2=Lightness
CurveMode3=Chroma
Curve=0;
Curve2=0;
Curve3=0;
[Impulse Denoising]
Enabled=false
Threshold=50
[Defringing]
Enabled=false
Radius=2
Threshold=13
HueCurve=1;0.16666666699999999;0;0.34999999999999998;0.34999999999999998;0.34699999999999998;0;0.34999999999999998;0.34999999999999998;0.51366742600000004;0;0.34999999999999998;0.34999999999999998;0.66894457100000004;0;0.34999999999999998;0.34999999999999998;0.82877752459999998;0.97835991;0.34999999999999998;0.34999999999999998;0.99088838270000001;0;0.34999999999999998;0.34999999999999998;
[Dehaze]
Enabled=false
Strength=50
ShowDepthMap=false
Depth=25
Luminance=false
[Directional Pyramid Denoising]
Enabled=false
Enhance=false
Median=false
Luma=0
Ldetail=0
Chroma=15
Method=Lab
LMethod=SLI
CMethod=MAN
C2Method=AUTO
SMethod=shal
MedMethod=soft
RGBMethod=soft
MethodMed=Lonly
Redchro=0
Bluechro=0
Gamma=1.7
Passes=1
LCurve=1;0.050000000000000003;0.14999999999999999;0.34999999999999998;0.34999999999999998;0.55000000000000004;0.040000000000000001;0.34999999999999998;0.34999999999999998;
CCCurve=1;0.050000000000000003;0.5;0.34999999999999998;0.34999999999999998;0.34999999999999998;0.050000000000000003;0.34999999999999998;0.34999999999999998;
[EPD]
Enabled=false
Strength=0.5
Gamma=1
EdgeStopping=1.3999999999999999
Scale=1
ReweightingIterates=0
[FattalToneMapping]
Enabled=false
Threshold=30
Amount=20
Anchor=50
[Shadows & Highlights]
Enabled=false
Highlights=0
HighlightTonalWidth=70
Shadows=0
ShadowTonalWidth=30
Radius=40
Lab=false
[Crop]
Enabled=false
X=0
Y=0
W=1200
H=1200
FixedRatio=true
Ratio=As Image
Orientation=As Image
Guide=Frame
[Coarse Transformation]
Rotate=0
HorizontalFlip=false
VerticalFlip=false
[Common Properties for Transformations]
Method=log
AutoFill=true
[Rotation]
Degree=0
[Distortion]
Amount=0
[LensProfile]
LcMode=none
LCPFile=
UseDistortion=true
UseVignette=true
UseCA=false
LFCameraMake=
LFCameraModel=
LFLens=
[Perspective]
Horizontal=0
Vertical=0
[Gradient]
Enabled=false
Degree=0
Feather=25
Strength=0.59999999999999998
CenterX=0
CenterY=0
[PCVignette]
Enabled=false
Strength=0.59999999999999998
Feather=50
Roundness=50
[CACorrection]
Red=0
Blue=0
[Vignetting Correction]
Amount=0
Radius=50
Strength=1
CenterX=0
CenterY=0
[Resize]
Enabled=false
Scale=0.75
AppliesTo=Cropped area
Method=Lanczos
DataSpecified=3
Width=900
Height=900
AllowUpscaling=false
[PostDemosaicSharpening]
Enabled=false
Contrast=10
AutoContrast=true
AutoRadius=true
DeconvRadius=0.75
DeconvRadiusOffset=0
DeconvIterCheck=true
DeconvIterations=20
[PostResizeSharpening]
Enabled=false
Contrast=15
Method=rld
Radius=0.5
Amount=200
Threshold=20;80;2000;1200;
OnlyEdges=false
EdgedetectionRadius=1.8999999999999999
EdgeTolerance=1800
HalocontrolEnabled=false
HalocontrolAmount=85
DeconvRadius=0.45000000000000001
DeconvAmount=100
DeconvDamping=0
DeconvIterations=100
[Color Management]
InputProfile=(embedded)
ToneCurve=false
ApplyLookTable=false
ApplyBaselineExposureOffset=true
ApplyHueSatMap=true
DCPIlluminant=0
WorkingProfile=ProPhoto
WorkingTRC=none
WorkingTRCGamma=2.3999999999999999
WorkingTRCSlope=12.92
OutputProfile=RTv4_sRGB
OutputProfileIntent=Relative
OutputBPC=true
[Wavelet]
Enabled=false
Strength=100
Balance=0
Iter=0
MaxLev=7
TilesMethod=full
DaubMethod=4_
ChoiceLevMethod=all
BackMethod=grey
LevMethod=4
DirMethod=all
CBgreenhigh=0
CBgreenmed=0
CBgreenlow=0
CBbluehigh=0
CBbluemed=0
CBbluelow=0
Expcontrast=false
Expchroma=false
Expedge=false
Expresid=false
Expfinal=false
Exptoning=false
Expnoise=false
Contrast1=0
Contrast2=0
Contrast3=0
Contrast4=0
Contrast5=0
Contrast6=0
Contrast7=0
Contrast8=0
Contrast9=0
Chroma1=0
Chroma2=0
Chroma3=0
Chroma4=0
Chroma5=0
Chroma6=0
Chroma7=0
Chroma8=0
Chroma9=0
ContExtra=0
HSMethod=with
HLRange=50;75;100;98;
SHRange=0;2;50;25;
Edgcont=0;10;75;40;
Level0noise=0;0;
Level1noise=0;0;
Level2noise=0;0;
Level3noise=0;0;
ThresholdHighlight=5
ThresholdShadow=4
Edgedetect=90
Edgedetectthr=20
EdgedetectthrHi=0
Edgesensi=60
Edgeampli=10
ThresholdChroma=5
CHromaMethod=without
Medgreinf=less
CHSLromaMethod=SL
EDMethod=CU
NPMethod=none
BAMethod=none
TMMethod=cont
ChromaLink=0
ContrastCurve=1;0;0.25;0.34999999999999998;0.34999999999999998;0.5;0.75;0.34999999999999998;0.34999999999999998;0.90000000000000002;0;0.34999999999999998;0.34999999999999998;
Pastlev=0;2;30;20;
Satlev=30;45;130;100;
OpacityCurveRG=1;0;0.5;0.34999999999999998;0.34999999999999998;1;0.5;0.34999999999999998;0.34999999999999998;
OpacityCurveBY=1;0;0.5;0.34999999999999998;0.34999999999999998;1;0.5;0.34999999999999998;0.34999999999999998;
OpacityCurveW=1;0;0.34999999999999998;0.34999999999999998;0;0.34999999999999998;0.75;0.34999999999999998;0.34999999999999998;0.59999999999999998;0.75;0.34999999999999998;0.34999999999999998;1;0.34999999999999998;0;0;
OpacityCurveWL=1;0;0.5;0.34999999999999998;0.34999999999999998;1;0.5;0.34999999999999998;0.34999999999999998;
HHcurve=0;
CHcurve=0;
WavclCurve=0;
Median=false
Medianlev=false
Linkedg=true
CBenab=false
Lipst=false
Skinprotect=0
Hueskin=-5;25;170;120;
Edgrad=15
Edgval=0
ThrEdg=10
AvoidColorShift=false
TMr=false
ResidualcontShadow=0
ResidualcontHighlight=0
ThresholdResidShadow=35
ThresholdResidHighLight=65
Residualchroma=0
ResidualTM=0
Residualgamma=1
HueRangeResidual=0
HueRange=-260;-250;-130;-140;
Contrast=0
[Directional Pyramid Equalizer]
Enabled=false
Gamutlab=false
cbdlMethod=bef
Mult0=1
Mult1=1
Mult2=1
Mult3=1
Mult4=1
Mult5=1
Threshold=0.20000000000000001
Skinprotect=0
Hueskin=-5;25;170;120;
[HSV Equalizer]
Enabled=false
HCurve=0;
SCurve=0;
VCurve=0;
[SoftLight]
Enabled=false
Strength=30
[Film Simulation]
Enabled=false
ClutFilename=
Strength=100
[RGB Curves]
Enabled=false
LumaMode=false
rCurve=0;
gCurve=0;
bCurve=0;
[ColorToning]
Enabled=false
Method=LabRegions
Lumamode=true
Twocolor=Std
Redlow=0
Greenlow=0
Bluelow=0
Satlow=0
Balance=0
Sathigh=0
Redmed=0
Greenmed=0
Bluemed=0
Redhigh=0
Greenhigh=0
Bluehigh=0
Autosat=true
OpacityCurve=1;0;0.29999999999999999;0.34999999999999998;0;0.25;0.80000000000000004;0.34999999999999998;0.34999999999999998;0.69999999999999996;0.80000000000000004;0.34999999999999998;0.34999999999999998;1;0.29999999999999999;0;0;
ColorCurve=1;0.050000000000000003;0.62;0.25;0.25;0.58499999999999996;0.11;0.25;0.25;
SatProtectionThreshold=30
SaturatedOpacity=80
Strength=50
HighlightsColorSaturation=60;80;
ShadowsColorSaturation=80;208;
ClCurve=3;0;0;0.34999999999999998;0.65000000000000002;1;1;
Cl2Curve=3;0;0;0.34999999999999998;0.65000000000000002;1;1;
LabGridALow=0
LabGridBLow=0
LabGridAHigh=0
LabGridBHigh=0
LabRegionA_1=0
LabRegionB_1=0
LabRegionSaturation_1=0
LabRegionSlope_1=1
LabRegionOffset_1=0
LabRegionPower_1=1
LabRegionHueMask_1=1;0.16666666699999999;1;0.34999999999999998;0.34999999999999998;0.82877752459999998;1;0.34999999999999998;0.34999999999999998;
LabRegionChromaticityMask_1=1;0;1;0.34999999999999998;0.34999999999999998;1;1;0.34999999999999998;0.34999999999999998;
LabRegionLightnessMask_1=1;0;1;0.34999999999999998;0.34999999999999998;1;1;0.34999999999999998;0.34999999999999998;
LabRegionMaskBlur_1=0
LabRegionChannel_1=-1
LabRegionsShowMask=-1
[RAW]
DarkFrame=/szeva
DarkFrameAuto=false
FlatFieldFile=/szeva
FlatFieldAutoSelect=false
FlatFieldBlurRadius=32
FlatFieldBlurType=Area Flatfield
FlatFieldAutoClipControl=false
FlatFieldClipControl=0
CA=false
CAAvoidColourshift=true
CAAutoIterations=2
CARed=0
CABlue=0
HotPixelFilter=false
DeadPixelFilter=false
HotDeadPixelThresh=100
PreExposure=1
[RAW Bayer]
Method=amaze
Border=4
ImageNum=1
CcSteps=0
PreBlack0=0
PreBlack1=0
PreBlack2=0
PreBlack3=0
PreTwoGreen=true
LineDenoise=0
LineDenoiseDirection=3
GreenEqThreshold=0
DCBIterations=2
DCBEnhance=true
LMMSEIterations=2
DualDemosaicAutoContrast=true
DualDemosaicContrast=20
PixelShiftMotionCorrectionMethod=1
PixelShiftEperIso=0
PixelShiftSigma=1
PixelShiftShowMotion=false
PixelShiftShowMotionMaskOnly=false
pixelShiftHoleFill=true
pixelShiftMedian=false
pixelShiftGreen=true
pixelShiftBlur=true
pixelShiftSmoothFactor=0.69999999999999996
pixelShiftEqualBright=false
pixelShiftEqualBrightChannel=false
pixelShiftNonGreenCross=true
pixelShiftDemosaicMethod=amaze
PDAFLinesFilter=false
[RAW X-Trans]
Method=3-pass (best)
DualDemosaicAutoContrast=true
DualDemosaicContrast=20
Border=7
CcSteps=0
PreBlackRed=0
PreBlackGreen=0
PreBlackBlue=0
[MetaData]
Mode=0
[Film Negative]
Enabled=false
RedRatio=1.3600000000000001
GreenExponent=1.5
BlueRatio=0.85999999999999999

### Sheet: 2. Red
2. Conversion for red channel
[Version]
AppVersion=5.8
Version=346
[General]
Rank=-1
ColorLabel=0
InTrash=false
[Exposure]
Auto=false
Clip=0.02
Compensation=0
Brightness=0
Contrast=0
Saturation=0
Black=0
HighlightCompr=0
HighlightComprThreshold=0
ShadowCompr=50
HistogramMatching=false
CurveFromHistogramMatching=false
ClampOOG=true
CurveMode=Standard
CurveMode2=Standard
Curve=4;0;0;0.14545454545454559;0.83333333333333393;1;1;
Curve2=4;0;0;0.20051413881748067;0.095115681233933144;0.59383033419023157;0.84061696658097718;1;1;
[HLRecovery]
Enabled=false
Method=Blend
[Retinex]
Enabled=false
Str=20
Scal=3
Iter=1
Grad=1
Grads=1
Gam=1.3
Slope=3
Median=false
Neigh=80
Offs=0
Vart=200
Limd=8
highl=4
skal=3
RetinexMethod=high
mapMethod=none
viewMethod=none
Retinexcolorspace=Lab
Gammaretinex=none
CDCurve=0;
MAPCurve=0;
CDHCurve=0;
LHCurve=0;
Highlights=0
HighlightTonalWidth=80
Shadows=0
ShadowTonalWidth=80
Radius=40
TransmissionCurve=1;0;0.5;0.34999999999999998;0.34999999999999998;0.59999999999999998;0.75;0.34999999999999998;0.34999999999999998;1;0.5;0.34999999999999998;0.34999999999999998;
GainTransmissionCurve=1;0;0.10000000000000001;0.34999999999999998;0;0.25;0.25;0.34999999999999998;0.34999999999999998;0.69999999999999996;0.25;0.34999999999999998;0.34999999999999998;1;0.10000000000000001;0;0;
[Local Contrast]
Enabled=false
Radius=80
Amount=0.20000000000000001
Darkness=1
Lightness=1
[Channel Mixer]
Enabled=false
Red=1000;0;0;
Green=0;1000;0;
Blue=0;0;1000;
[Black & White]
Enabled=false
Method=Desaturation
Auto=false
ComplementaryColors=true
Setting=RGB-Rel
Filter=None
MixerRed=33
MixerOrange=33
MixerYellow=33
MixerGreen=33
MixerCyan=33
MixerBlue=33
MixerMagenta=33
MixerPurple=33
GammaRed=0
GammaGreen=0
GammaBlue=0
Algorithm=SP
LuminanceCurve=0;
BeforeCurveMode=Standard
AfterCurveMode=Standard
BeforeCurve=0;
AfterCurve=0;
[Luminance Curve]
Enabled=false
Brightness=0
Contrast=0
Chromaticity=0
AvoidColorShift=false
RedAndSkinTonesProtection=0
LCredsk=true
LCurve=0;
aCurve=0;
bCurve=0;
ccCurve=0;
chCurve=0;
lhCurve=0;
hhCurve=0;
LcCurve=0;
ClCurve=0;
[Sharpening]
Enabled=false
Contrast=20
Method=usm
Radius=0.5
BlurRadius=0.20000000000000001
Amount=200
Threshold=20;80;2000;1200;
OnlyEdges=false
EdgedetectionRadius=1.8999999999999999
EdgeTolerance=1800
HalocontrolEnabled=false
HalocontrolAmount=85
DeconvRadius=0.75
DeconvAmount=100
DeconvDamping=0
DeconvIterations=30
[Vibrance]
Enabled=false
Pastels=0
Saturated=0
PSThreshold=0;75;
ProtectSkins=false
AvoidColorShift=true
PastSatTog=true
SkinTonesCurve=0;
[SharpenEdge]
Enabled=false
Passes=2
Strength=50
ThreeChannels=false
[SharpenMicro]
Enabled=false
Matrix=false
Strength=20
Contrast=20
Uniformity=5
[White Balance]
Enabled=true
Setting=Camera
Temperature=6490
Green=1.002
Equal=1
TemperatureBias=0
[Color appearance]
Enabled=false
Degree=90
AutoDegree=true
Degreeout=90
AutoDegreeout=true
Surround=Average
Surrsrc=Average
AdaptLum=16
Badpixsl=0
Model=RawT
Algorithm=JC
J-Light=0
Q-Bright=0
C-Chroma=0
S-Chroma=0
M-Chroma=0
J-Contrast=0
Q-Contrast=0
H-Hue=0
RSTProtection=0
AdaptScene=2000
AutoAdapscen=true
YbScene=18
Autoybscen=true
SurrSource=false
Gamut=true
Tempout=5000
Greenout=1
Tempsc=5000
Greensc=1
Ybout=18
Datacie=false
Tonecie=false
CurveMode=Lightness
CurveMode2=Lightness
CurveMode3=Chroma
Curve=0;
Curve2=0;
Curve3=0;
[Impulse Denoising]
Enabled=false
Threshold=50
[Defringing]
Enabled=false
Radius=2
Threshold=13
HueCurve=1;0.16666666699999999;0;0.34999999999999998;0.34999999999999998;0.34699999999999998;0;0.34999999999999998;0.34999999999999998;0.51366742600000004;0;0.34999999999999998;0.34999999999999998;0.66894457100000004;0;0.34999999999999998;0.34999999999999998;0.82877752459999998;0.97835991;0.34999999999999998;0.34999999999999998;0.99088838270000001;0;0.34999999999999998;0.34999999999999998;
[Dehaze]
Enabled=false
Strength=50
ShowDepthMap=false
Depth=25
Luminance=false
[Directional Pyramid Denoising]
Enabled=false
Enhance=false
Median=false
Luma=0
Ldetail=0
Chroma=15
Method=Lab
LMethod=SLI
CMethod=MAN
C2Method=AUTO
SMethod=shal
MedMethod=soft
RGBMethod=soft
MethodMed=Lonly
Redchro=0
Bluechro=0
Gamma=1.7
Passes=1
LCurve=1;0.050000000000000003;0.14999999999999999;0.34999999999999998;0.34999999999999998;0.55000000000000004;0.040000000000000001;0.34999999999999998;0.34999999999999998;
CCCurve=1;0.050000000000000003;0.5;0.34999999999999998;0.34999999999999998;0.34999999999999998;0.050000000000000003;0.34999999999999998;0.34999999999999998;
[EPD]
Enabled=false
Strength=0.5
Gamma=1
EdgeStopping=1.3999999999999999
Scale=1
ReweightingIterates=0
[FattalToneMapping]
Enabled=false
Threshold=30
Amount=20
Anchor=50
[Shadows & Highlights]
Enabled=false
Highlights=0
HighlightTonalWidth=70
Shadows=0
ShadowTonalWidth=30
Radius=40
Lab=false
[Crop]
Enabled=false
X=0
Y=0
W=1200
H=1200
FixedRatio=true
Ratio=As Image
Orientation=As Image
Guide=Frame
[Coarse Transformation]
Rotate=0
HorizontalFlip=false
VerticalFlip=false
[Common Properties for Transformations]
Method=log
AutoFill=true
[Rotation]
Degree=0
[Distortion]
Amount=0
[LensProfile]
LcMode=none
LCPFile=
UseDistortion=true
UseVignette=true
UseCA=false
LFCameraMake=
LFCameraModel=
LFLens=
[Perspective]
Horizontal=0
Vertical=0
[Gradient]
Enabled=false
Degree=0
Feather=25
Strength=0.59999999999999998
CenterX=0
CenterY=0
[PCVignette]
Enabled=false
Strength=0.59999999999999998
Feather=50
Roundness=50
[CACorrection]
Red=0
Blue=0
[Vignetting Correction]
Amount=0
Radius=50
Strength=1
CenterX=0
CenterY=0
[Resize]
Enabled=false
Scale=0.75
AppliesTo=Cropped area
Method=Lanczos
DataSpecified=3
Width=900
Height=900
AllowUpscaling=false
[PostDemosaicSharpening]
Enabled=false
Contrast=10
AutoContrast=true
AutoRadius=true
DeconvRadius=0.75
DeconvRadiusOffset=0
DeconvIterCheck=true
DeconvIterations=20
[PostResizeSharpening]
Enabled=false
Contrast=15
Method=rld
Radius=0.5
Amount=200
Threshold=20;80;2000;1200;
OnlyEdges=false
EdgedetectionRadius=1.8999999999999999
EdgeTolerance=1800
HalocontrolEnabled=false
HalocontrolAmount=85
DeconvRadius=0.45000000000000001
DeconvAmount=100
DeconvDamping=0
DeconvIterations=100
[Color Management]
InputProfile=(embedded)
ToneCurve=false
ApplyLookTable=false
ApplyBaselineExposureOffset=true
ApplyHueSatMap=true
DCPIlluminant=0
WorkingProfile=ProPhoto
WorkingTRC=none
WorkingTRCGamma=2.3999999999999999
WorkingTRCSlope=12.92
OutputProfile=RTv4_sRGB
OutputProfileIntent=Relative
OutputBPC=true
[Wavelet]
Enabled=false
Strength=100
Balance=0
Iter=0
MaxLev=7
TilesMethod=full
DaubMethod=4_
ChoiceLevMethod=all
BackMethod=grey
LevMethod=4
DirMethod=all
CBgreenhigh=0
CBgreenmed=0
CBgreenlow=0
CBbluehigh=0
CBbluemed=0
CBbluelow=0
Expcontrast=false
Expchroma=false
Expedge=false
Expresid=false
Expfinal=false
Exptoning=false
Expnoise=false
Contrast1=0
Contrast2=0
Contrast3=0
Contrast4=0
Contrast5=0
Contrast6=0
Contrast7=0
Contrast8=0
Contrast9=0
Chroma1=0
Chroma2=0
Chroma3=0
Chroma4=0
Chroma5=0
Chroma6=0
Chroma7=0
Chroma8=0
Chroma9=0
ContExtra=0
HSMethod=with
HLRange=50;75;100;98;
SHRange=0;2;50;25;
Edgcont=0;10;75;40;
Level0noise=0;0;
Level1noise=0;0;
Level2noise=0;0;
Level3noise=0;0;
ThresholdHighlight=5
ThresholdShadow=4
Edgedetect=90
Edgedetectthr=20
EdgedetectthrHi=0
Edgesensi=60
Edgeampli=10
ThresholdChroma=5
CHromaMethod=without
Medgreinf=less
CHSLromaMethod=SL
EDMethod=CU
NPMethod=none
BAMethod=none
TMMethod=cont
ChromaLink=0
ContrastCurve=1;0;0.25;0.34999999999999998;0.34999999999999998;0.5;0.75;0.34999999999999998;0.34999999999999998;0.90000000000000002;0;0.34999999999999998;0.34999999999999998;
Pastlev=0;2;30;20;
Satlev=30;45;130;100;
OpacityCurveRG=1;0;0.5;0.34999999999999998;0.34999999999999998;1;0.5;0.34999999999999998;0.34999999999999998;
OpacityCurveBY=1;0;0.5;0.34999999999999998;0.34999999999999998;1;0.5;0.34999999999999998;0.34999999999999998;
OpacityCurveW=1;0;0.34999999999999998;0.34999999999999998;0;0.34999999999999998;0.75;0.34999999999999998;0.34999999999999998;0.59999999999999998;0.75;0.34999999999999998;0.34999999999999998;1;0.34999999999999998;0;0;
OpacityCurveWL=1;0;0.5;0.34999999999999998;0.34999999999999998;1;0.5;0.34999999999999998;0.34999999999999998;
HHcurve=0;
CHcurve=0;
WavclCurve=0;
Median=false
Medianlev=false
Linkedg=true
CBenab=false
Lipst=false
Skinprotect=0
Hueskin=-5;25;170;120;
Edgrad=15
Edgval=0
ThrEdg=10
AvoidColorShift=false
TMr=false
ResidualcontShadow=0
ResidualcontHighlight=0
ThresholdResidShadow=35
ThresholdResidHighLight=65
Residualchroma=0
ResidualTM=0
Residualgamma=1
HueRangeResidual=0
HueRange=-260;-250;-130;-140;
Contrast=0
[Directional Pyramid Equalizer]
Enabled=false
Gamutlab=false
cbdlMethod=bef
Mult0=1
Mult1=1
Mult2=1
Mult3=1
Mult4=1
Mult5=1
Threshold=0.20000000000000001
Skinprotect=0
Hueskin=-5;25;170;120;
[HSV Equalizer]
Enabled=false
HCurve=0;
SCurve=0;
VCurve=0;
[SoftLight]
Enabled=false
Strength=30
[Film Simulation]
Enabled=false
ClutFilename=
Strength=100
[RGB Curves]
Enabled=false
LumaMode=false
rCurve=0;
gCurve=0;
bCurve=0;
[ColorToning]
Enabled=false
Method=LabRegions
Lumamode=true
Twocolor=Std
Redlow=0
Greenlow=0
Bluelow=0
Satlow=0
Balance=0
Sathigh=0
Redmed=0
Greenmed=0
Bluemed=0
Redhigh=0
Greenhigh=0
Bluehigh=0
Autosat=true
OpacityCurve=1;0;0.29999999999999999;0.34999999999999998;0;0.25;0.80000000000000004;0.34999999999999998;0.34999999999999998;0.69999999999999996;0.80000000000000004;0.34999999999999998;0.34999999999999998;1;0.29999999999999999;0;0;
ColorCurve=1;0.050000000000000003;0.62;0.25;0.25;0.58499999999999996;0.11;0.25;0.25;
SatProtectionThreshold=30
SaturatedOpacity=80
Strength=50
HighlightsColorSaturation=60;80;
ShadowsColorSaturation=80;208;
ClCurve=3;0;0;0.34999999999999998;0.65000000000000002;1;1;
Cl2Curve=3;0;0;0.34999999999999998;0.65000000000000002;1;1;
LabGridALow=0
LabGridBLow=0
LabGridAHigh=0
LabGridBHigh=0
LabRegionA_1=0
LabRegionB_1=0
LabRegionSaturation_1=0
LabRegionSlope_1=1
LabRegionOffset_1=0
LabRegionPower_1=1
LabRegionHueMask_1=1;0.16666666699999999;1;0.34999999999999998;0.34999999999999998;0.82877752459999998;1;0.34999999999999998;0.34999999999999998;
LabRegionChromaticityMask_1=1;0;1;0.34999999999999998;0.34999999999999998;1;1;0.34999999999999998;0.34999999999999998;
LabRegionLightnessMask_1=1;0;1;0.34999999999999998;0.34999999999999998;1;1;0.34999999999999998;0.34999999999999998;
LabRegionMaskBlur_1=0
LabRegionChannel_1=-1
LabRegionsShowMask=-1
[RAW]
DarkFrame=/szeva
DarkFrameAuto=false
FlatFieldFile=/szeva
FlatFieldAutoSelect=false
FlatFieldBlurRadius=32
FlatFieldBlurType=Area Flatfield
FlatFieldAutoClipControl=false
FlatFieldClipControl=0
CA=false
CAAvoidColourshift=true
CAAutoIterations=2
CARed=0
CABlue=0
HotPixelFilter=false
DeadPixelFilter=false
HotDeadPixelThresh=100
PreExposure=1
[RAW Bayer]
Method=amaze
Border=4
ImageNum=1
CcSteps=0
PreBlack0=0
PreBlack1=0
PreBlack2=0
PreBlack3=0
PreTwoGreen=true
LineDenoise=0
LineDenoiseDirection=3
GreenEqThreshold=0
DCBIterations=2
DCBEnhance=true
LMMSEIterations=2
DualDemosaicAutoContrast=true
DualDemosaicContrast=20
PixelShiftMotionCorrectionMethod=1
PixelShiftEperIso=0
PixelShiftSigma=1
PixelShiftShowMotion=false
PixelShiftShowMotionMaskOnly=false
pixelShiftHoleFill=true
pixelShiftMedian=false
pixelShiftGreen=true
pixelShiftBlur=true
pixelShiftSmoothFactor=0.69999999999999996
pixelShiftEqualBright=false
pixelShiftEqualBrightChannel=false
pixelShiftNonGreenCross=true
pixelShiftDemosaicMethod=amaze
PDAFLinesFilter=false
[RAW X-Trans]
Method=3-pass (best)
DualDemosaicAutoContrast=true
DualDemosaicContrast=20
Border=7
CcSteps=0
PreBlackRed=0
PreBlackGreen=0
PreBlackBlue=0
[MetaData]
Mode=0
[Film Negative]
Enabled=false
RedRatio=1.3600000000000001
GreenExponent=1.5
BlueRatio=0.85999999999999999
